# Hijacking and Integration of Algal Plastids and Mitochondria in a Polar Planktonic Host

**DOI:** 10.1101/2024.10.20.619283

**Authors:** Ananya Kedige Rao, Daniel Yee, Fabien Chevalier, Charlotte LeKieffre, Marie Pavie, Marine Olivetta, Omaya Dudin, Benoit Gallet, Elisabeth Hehenberger, Mehdi Seifi, Florian Jug, Joran Deschamps, Ting-Di Wu, Rebecca Gast, Pierre-Henri Jouneau, Johan Decelle

## Abstract

In oceanic plankton, various host organisms are capable of engulfing and temporarily integrating microalgae (photosymbiosis) or just their photosynthetic plastids (kleptoplastidy) as a solar-powered energy source. These cellular interactions can be considered to be representative of evolutionary steps in plastid acquisition in eukaryotes, but the underlying cellular mechanisms and dynamics are not fully understood. Here, we studied a kleptoplastidic dinoflagellate (RSD: Ross Sea Dinoflagellate), which is known to steal plastids of the microalga *Phaeocystis antarctica*. We tracked the morphology and activity of stolen plastids over several months by combining multimodal subcellular imaging and photophysiology. Upon integration inside a host vacuole, the volume of plastids and pyrenoids significantly increased and photosynthetic activity was boosted along with carbon fixation and transfer to the host. This may be supported by the retention of a 50-fold larger algal nucleus for ∼1 week. Once the algal nucleus was lost, there was a decrease in plastid volume and photosynthesis, but plastids were still beneficial for the host after > 2 months. Unlike other kleptoplastidic interactions, we showed that the algal mitochondrion was also stolen and retained for several months, transforming into an extensive network in close proximity with plastids. This highlights a new strategy in plankton along the continuum of plastid symbioses where both the energy-producing plastid and mitochondrion of a microalga are hijacked for several months by a host. This symbiosis that we found to be widely-distributed in polar regions suggests that plastid-mitochondrion interaction may have played a role in the evolution of plastid acquisition.
