## Supplemental Table S1 for "Hijacking and Integration of Algal Plastids and Mitochondria in a Polar Planktonic Host"

### Sheet: Subcellular_metrics
Free-living Prey Phaeocystis antarctica	VOLUMES (µm3)
	Cell	Nucleus						Mitochondria			Plastid
(pixel size: 6nm)	Total Cell	Total Nucleus	Nucleolus	% Nucleolus	Heterochromatin	% Heterochromatin	Euchromatin	Total Mitochondria	Cristae	%Cristae	Total Plastid	Thylakoid+Stroma	Pyrenoid	%Pyrenoid Occupancy
Cells Segmented	Non-Dividing Prey
Cell1	24.3504	3.02643	0.204857	6.76892	1.26139	41.6792	1.56018	0.750883	0.0383892	5.11255	2.48672	2.1334	0.353317	14.2081
											1.97988	1.77998	0.1999	10.0965
Cell2	21.8327	2.80364	0.210031	7.49137	1.16237	41.4593	1.43124	0.655363	0.0654113	9.98092	2.61874	2.22211	0.39663	15.1458
											N/A	N/A	N/A	N/A
Cell3	22.7022	2.43554	0.161633	6.63645	0.9098	37.3551	1.36411	0.645555	0.091611	14.1911	2.49102	2.31141	0.179617	7.21057
											N/A	N/A	N/A	N/A
Cell4	25.5798	N/A	N/A	N/A	N/A	N/A	N/A	N/A	N/A	N/A	2.01172	1.79468	0.21704	10.7888
											1.82317	1.61066	0.212511	11.6561
Cell5	15.9889	N/A	N/A	N/A	N/A	N/A	N/A	N/A	N/A	N/A	1.38482	1.21734	0.16748	12.094
											1.22141	1.07903	0.142388	11.6576
Cell6	26.4952	N/A	N/A	N/A	N/A	N/A	N/A	N/A	N/A	N/A	1.83122	1.61295	0.21827	11.9193
											1.91787	1.67313	0.244734	12.7607
Cell7	19.7196	N/A	N/A	N/A	N/A	N/A	N/A	N/A	N/A	N/A	1.50376	1.31911	0.184658	12.2797
											1.63825	1.37502	0.263236	16.0681
Mean	22.3812	2.7552	0.192174	6.96558	1.11119	40.1645	1.45184	0.683934	0.0651372	9.76151	1.90905	1.6774	0.231648	12.1571
Std.P	3.36758	0.24365	0.0216983	0.375703	0.14803	1.98858	0.0813624	0.0475094	0.0217286	3.70953	0.427237	0.379587	0.0718552	2.23536
Cells Segmented	Dividing Prey
Cell1	42.0283	4.53879	0.372961	8.21718	1.40121	30.8719	2.76462	1.2462	0.102192	8.20031	3.45462	2.91923	0.535396	15.498
											3.33816	2.85214	0.486019	14.5595
Cell2	43.8677	6.15065	0.40509	6.58613	1.37225	22.3107	4.3733	1.57784	0.0839456	5.32029	4.64808	4.11682	0.531255	11.4296
											4.44708	3.91541	0.531671	11.9555
Cell3	32.019	3.49895	0.197894	5.65581	0.835762	23.8861	2.46529	1.03892	N/A	N/A	2.71419	2.3559	0.358285	13.2004
											N/A	N/A	N/A	N/A
Cell4	40.61	N/A	N/A	N/A	N/A	N/A	N/A	N/A	N/A	N/A	3.4858	3.051	0.434805	12.4736
											3.47998	3.01234	0.467642	13.4381
Cell5	37.7186	N/A	N/A	N/A	N/A	N/A	N/A	N/A	N/A	N/A	2.84995	2.47269	0.377263	13.2375
											3.066	2.56442	0.501587	16.3596
Mean	39.2487	4.72946	0.325315	6.81971	1.20308	25.6896	3.20107	1.28765	0.0930689	6.7603	3.49821	3.02888	0.469325	13.5724
Std.P	4.1358	1.09092	0.0910499	1.05864	0.259999	3.72046	0.837853	0.318212	0.0217043	3.02599	0.621135	0.576536	0.0627226	1.53235
Host Ross Sea Dinoflagellate	VOLUMES (µm3) - STOLEN ORGANELLES
	Cell	Nucleus						Mitochondria			Plastid
	Total Cell	Total Nucleus	Nucleolus	% Nucleolus	Heterochromatin	% Heterochromatin	Euchromatin	Total Mitochondria	Cristae	%Cristae	Total Plastid	Thylakoid+Stroma	Pyrenoid	%Pyrenoid Occupancy
Cells Segmented	Fed Host
Cell1 (pixel size: 6nm (nucleus), BIN 2 = 12nm (rest))	N/A	116.95	17.5238	14.984	17.4946	14.9591	84.4668	13.7559	N/A	N/A	9.10134	8.61527	0.486073	5.34067		Partial Volumes only
											11.7578	10.5509	1.20684	10.2642
											7.68118	7.09214	0.589044	7.66866
											6.40149	5.69015	0.711338	11.1121
											10.4503	9.26893	1.18135	11.3044
											12.7699	10.9958	1.77408	13.8927
											9.71879	8.76329	0.955498	9.83144
Cell2 (pixel size: 5nm)	N/A	N/A						N/A			12.5736	11.3104	1.26316	10.0462
											19.8132	17.75	2.06321	10.4133
											9.74598	8.70152	1.04446	10.7168
											11.5957	10.2837	1.31197	11.3143
											6.93863	6.07609	0.862542	12.431
											13.7072	12.3614	1.34579	9.81818
Cell3 (pixel size: 5nm)	N/A	N/A						N/A			13.255	11.4573	1.79766	13.5622
Mean	N/A	116.95	17.5238	14.984	17.4946	14.9591	84.4668	13.7559	N/A	N/A	11.1079	9.92264	1.18521	10.5511
Std.P	N/A	N/A	N/A	N/A	N/A	N/A	N/A	N/A	N/A	N/A	3.29759	2.91384	0.446143	2.10657
Cells Segmented	9-week Starved Host
Cell1 (pixel size: 8nm)	N/A	N/A						N/A			3.60976	2.54205	1.06772	29.5786
											5.11722	4.53728	0.579938	11.3331
											6.94146	5.63434	1.30712	18.8306
											5.4531	4.30936	1.14374	20.9741
											7.53198	6.40746	1.12453	14.93
											4.88354	3.97407	0.909468	18.6231
											4.74331	3.99401	0.749301	15.797
											5.31736	4.23871	1.07865	20.2855
											6.13147	4.87067	1.26081	20.5629
Cell2 (pixel size: 8nm, BIN 2 = 16nm (all))	N/A	N/A						N/A			11.9203	10.4025	1.51786	12.7334
											8.52219	7.09148	1.43071	16.7881
											12.1884	9.92538	2.26299	18.5668
											6.71262	6.12565	0.586973	8.74432
Cell3 (pixel size: 8nm, BIN 2 = 16nm (all))	N/A	N/A						1.66854	0.0607109	3.63856	11.43	9.6639	1.7661	15.4514
Mean	N/A	N/A						1.66854	0.0607109	3.63856	7.17877	5.97977	1.19899	17.3713
Std.P	N/A	N/A						N/A	N/A	N/A	2.72005	2.37813	0.439865	4.8599

### Sheet: Thylakoid-Surface
Ratio of thylakoid-Surface area to total plastid volume
	Prey	Fed Host
	0.46	0.73
	0.53	0.66
	0.64	0.71
	0.61	0.68
	0.64	0.64
	0.58	0.81
	0.66	0.72
	0.67	0.75
	0.62	0.66
	0.39
	0.36
	0.53
	0.5
	0.66
	0.51
	0.65
	0.59
	0.57
Mean	0.565	0.706667
Std.P	0.0903235	0.0503322
Count	18	9
