## Supplemental Table S2 for "Hijacking and Integration of Algal Plastids and Mitochondria in a Polar Planktonic Host"

### Sheet: Chlorophyll-Quants
Sample_ID	Phaeo D6	Phaeo D6	Phaeo D6	RSDcontFED	RSDcontFED	RSDcontFED	1wS	1wS	1wS	2ws	2ws	2ws	3ws	3ws	3ws	6wS	6wS	6wS	7wS	7wS	7wS	8wS	8wS	8wS	9wS	9wS	9wS	RAW DATA
A720	0.056	0.059	0.056	0.056	0.06	0.056	0.056	0.058	0.058	0.062	0.061	0.058	0.057	0.057	0.059	0.054	0.06	0.053	0.053	0.06	0.057	0.055	0.056	0.057	0.056	0.058	0.055
A720(#2)	0.056	0.058	0.055	0.055	0.061	0.057	0.057	0.058	0.057	0.061	0.059	0.059	0.057	0.057	0.059	0.054	0.058	0.053	0.053	0.059	0.057	0.057	0.056	0.058	0.056	0.058	0.058
A720 avg	0.056	0.0585	0.0555	0.0555	0.0605	0.0565	0.0565	0.058	0.0575	0.0615	0.06	0.0585	0.057	0.057	0.059	0.054	0.059	0.053	0.053	0.0595	0.057	0.056	0.056	0.0575	0.056	0.058	0.0565
A632	0.063	0.066	0.065	0.063	0.069	0.064	0.068	0.071	0.07	0.082	0.083	0.073	0.075	0.076	0.08	0.068	0.071	0.069	0.066	0.072	0.068	0.064	0.064	0.064	0.063	0.066	0.065
A665	0.069	0.071	0.068	0.067	0.071	0.066	0.083	0.084	0.085	0.114	0.114	0.093	0.108	0.113	0.117	0.086	0.087	0.089	0.081	0.088	0.083	0.072	0.072	0.073	0.073	0.076	0.074
Chl a	0.153663	0.145688	0.14032	0.132423	0.116474	0.105892	0.320668	0.31001	0.33125	0.641414	0.654602	0.41874	0.628225	0.691868	0.713031	0.386918	0.339224	0.434612	0.336541	0.344515	0.315377	0.190775	0.190775	0.188168	0.206725	0.217306	0.209331
Chl c	0.123554	0.140971	0.198609	0.146985	0.181817	0.159012	0.172054	0.218289	0.194859	0.275067	0.338094	0.210401	0.21204	0.21079	0.256401	0.211026	0.177443	0.244609	0.206262	0.188845	0.160651	0.134332	0.134332	0.0941103	0.0994991	0.122304	0.139721
Total Chl (mg/ml)	0.277217	0.286659	0.338929	0.279407	0.298291	0.264904	0.492722	0.528299	0.526109	0.916481	0.992696	0.629141	0.840265	0.902658	0.969432	0.597944	0.516667	0.679221	0.542802	0.533361	0.476029	0.325107	0.325107	0.282279	0.306224	0.33961	0.349052
Sample_ID	Prey			Fed Host			1wS Host			2ws Host			3wS Host			6wS Host			7wS Host			8wS Host			9wS Host
Avg Total Chl	0.300935			0.280868			0.51571			0.846106			0.904119			0.597944			0.517397			0.310831			0.331629
Std.DEV(P) T.chl	0.0271411			0.0136692			0.0162795			0.156541			0.0527422			0.0663622			0.0295048			0.0201896			0.018373
Cell count/ml	1150000	1625000	1475000	8148.15	6296.3	5740.74	34444.4	33888.9	22777.8	98666.7	60000	57333.3	55600	44666.7	44666.7	122400	80500	110000	94800	104000	132000	122000	105600	100400	110400	102400	91600
Avg Cell Count/ml	1.41667e+06			6728.4			30370.4			72000			48311.1			104300			110267			109333			101467
Std. DEV(P) Avg.cell	198256			1029.22			5373.56			18887.6			5154.02			17574			15820.1			9204.83			7703.39
ngchl/cell	0.241058	0.176406	0.229783	34.2909	47.3756	46.1446	14.3048	15.5892	23.0975	9.28865	16.5449	10.9734	15.1127	20.2088	21.7037	4.88516	6.41823	6.17473	5.72576	5.12847	3.60628	2.66481	3.07867	2.81154	2.77376	3.31651	3.81061
Avg ngchl/cell	0.215749			42.6037			17.6638			12.269			19.0084			5.82604			4.82017			2.85167			3.3003
Std.DEV(P) ngchl/cell	0.0281982			5.89949			3.87778			3.10079			2.82147			0.672686			0.892315			0.171322			0.423447
AvgKleptoplastid/cell	2			34.3889			27.2432			24.4138			25.5441			13.2468			13.1899			10.5375			11.7722
ngchl/plastid	0.120529	0.0882028	0.114891	0.997151	1.37764	1.34185	0.525078	0.572221	0.847824	0.380467	0.677688	0.449475	0.591631	0.791132	0.849655	0.368782	0.484513	0.466132	0.434103	0.388819	0.273413	0.252889	0.292163	0.266813	0.235621	0.281725	0.323697
Avg ngchl/plastid	0.107874			1.23888			0.648374			0.502543			0.744139			0.439809			0.365445			0.270621			0.280348
Std.DEV(P) ngchl/plastid	0.0140991			0.171552			0.142339			0.12701			0.110455			0.0507812			0.0676515			0.0162583			0.0359702
AveragePlastidVolume(µm3)	1.90905			11.1079																					5.42019
ngchl/plastid/µm3	0.0631357	0.0462025	0.0601825	0.0897699	0.124024	0.120802																			0.0434709	0.0519769	0.0597206
Avg ngchl/µm3	0.0565069			0.111532																					0.0517228
Std.DEV(P) ngchl/µm3	0.00738541			0.0154442																					0.00663634
Chl a/c ratio	1.24369	1.03346	0.706516	0.90093	0.640607	0.665937	1.86377	1.42018	1.69994	2.33184	1.93615	1.9902	2.96277	3.28226	2.78093	1.83351	1.91174	1.77676	1.63162	1.82432	1.96312	1.42018	1.42018	1.99945	2.07765	1.77676	1.49821
Avg chl a/c ratio	0.994556			0.735825			1.6613			2.08607			3.00865			1.84067			1.80635			1.61327			1.78421
Std.DEV(P) chl a/c ratio	0.221018			0.117204			0.183145			0.175187			0.207225			0.0553358			0.13593			0.27307			0.236614

### Sheet: FvFm+rETRII
	Prey rETR curve fitted
	Sample_ID	PAR	Fitted_rETR	alpha	beta	ETRmax	Ek	ps	Fv/Fm		Curve-fitting for ETR values from the software was performed using the R package - phytotools (Platt et al., 1980 [51]) and to extract the coefficients/parameters alpha, beta, ETRmax, Ek and ps from the fitted curve
Prey rETR curve fitted	Replicate1	0	0	0.0892644	0.00241987	1.95986	21.9556	2.22143	0.557
		15	0.989332
		25	1.37012
		35	1.61439
		48	1.80188
		66	1.92157
		98	1.95759
		148	1.88573
		219	1.74969
	Replicate2	0	0	0.094422	0.00256182	1.80843	19.1526	2.04996	0.552
		15	1.00369
		26	1.38527
		35	1.57083
		48	1.71901
		66	1.79736
		99	1.79245
		149	1.6999
		220	1.55713
	Replicate3	0	0	0.0894541	0	2.21328	24.7421	2.21328	0.552
		15	1.00618
		25	1.4075
		35	1.6754
		48	1.89523
		66	2.05963
		98	2.17113
		149	2.20792
		219	2.21296
	Avg. Values	0	0	0.0910468	0.00166056	1.99385	21.9501	2.16156	0.553667
		15	0.999733
		25.3333	1.38763
		35	1.62021
		48	1.80537
		66	1.92619
		98.3333	1.97372
		148.667	1.93118
		219.333	1.83993
	Std.DEV(P)		0	0.00238785	0.00117562	0.167021	2.2819	0.0789825	0.00235702
			0.0074249
			0.0153524
			0.0428881
			0.0719845
			0.107118
			0.155015
			0.209873
			0.275241
	Fed Host rETR curve fitted
	Sample_ID	PAR	Fitted_rETR	alpha	beta	ETRmax	Ek	ps	Fv/Fm
Fed Host rETR curve fitted	Replicate1	0	0	0.105823	0	2.17345	20.5385	2.17345	0.571
		15	1.1264
		26	1.56058
		35	1.77802
		48	1.96347
		66	2.08604
		99	2.15592
		149	2.17191
		220	2.1734
	Replicate2	0	0	0.0805427	0.00409298	2.68886	33.3842	3.29569	0.562
		15	0.992782
		26	1.50065
		35	1.814
		48	2.14423
		66	2.4312
		99	2.6551
		149	2.66713
		220	2.49617
	Replicate3	0	0	0.116589	0	3.04759	26.1396	3.04759	0.627
		15	1.33071
		26	1.92044
		35	2.24876
		48	2.56178
		66	2.80358
		99	2.97855
		149	3.0374
		220	3.04692
	Avg. Values	0	0	0.100985	0.00136433	2.63663	26.6874	2.83891	0.586667
		15	1.14996
		26	1.66056
		35	1.94693
		48	2.22316
		66	2.44027
		99	2.59652
		149	2.62548
		220	2.57216
	Std.DEV(P)		0	0.0151083	0.00192945	0.358774	5.25855	0.481331	0.0287557
			0.138961
			0.185387
			0.213934
			0.250555
			0.293007
			0.338382
			0.354559
			0.360638
	1wS Host rETR curve fitted
	Sample_ID	PAR	Fitted_rETR	alpha	beta	ETRmax	Ek	ps	Fv/Fm
1wS Host rETR curve fitted	Replicate1	0	0	0.106567	0	3.12094	29.2861	3.12094	0.638
		15	1.25093
		25	1.79186
		35	2.17632
		48	2.51494
		66	2.79319
		99	3.01473
		149	3.10168
		219	3.11918
	Replicate2	0	0	0.10365	0.00175491	2.72352	26.2762	2.96849	0.626
		15	1.19958
		25	1.7031
		35	2.05104
		48	2.34551
		66	2.56995
		99	2.71146
		150	2.70215
		220	2.60526
	Replicate3	0	0	0.11297	0.000847938	2.21053	19.5674	2.31055	0.59
		15	1.19426
		25	1.61511
		35	1.86902
		48	2.05302
		66	2.16578
		98	2.21043
		149	2.1861
		220	2.13129
	Avg. Values	0	0	0.107729	0.000867616	2.685	25.0432	2.8	0.618
		15	1.21492
		25	1.70336
		35	2.03213
		48	2.30449
		66	2.50964
		98.6667	2.64554
		149.333	2.66331
		219.667	2.61858
	Std.DEV(P)		0	0.00389281	0.000716574	0.37267	4.06232	0.351639	0.0203961
			0.0255506
			0.0721586
			0.126166
			0.190793
			0.259666
			0.331645
			0.374791
			0.403412
	2wS Host rETR curve fitted
	Sample_ID	PAR	Fitted_rETR	alpha	beta	ETRmax	Ek	ps	Fv/Fm
2wS Host rETR curve fitted	Replicate1	0	0	0.0973699	0	2.80004	28.7567	2.80004	0.607
		15	1.13805
		25	1.62621
		35	1.97099
		48	2.27251
		66	2.51794
		98	2.70733
		149	2.7843
		220	2.79871
	Replicate2	0	0	0.104354	0.000477121	2.0676	19.8133	2.1289	0.591
		15	1.10463
		25	1.49539
		35	1.73237
		48	1.90583
		66	2.01509
		99	2.06593
		149	2.05759
		219	2.02689
	Replicate3	0	0	0.0893304	0.00495654	2.34538	26.2552	2.91506	0.599
		15	1.04717
		25	1.49516
		35	1.80692
		48	2.06945
		66	2.26084
		98	2.34516
		148	2.24221
		219	2.00632
	Avg. Values	0	0	0.0970181	0.00181122	2.40434	24.9417	2.61466	0.599
		15	1.09662
		25	1.53892
		35	1.83676
		48	2.0826
		66	2.26462
		98.3333	2.37281
		148.667	2.36137
		219.333	2.2773
	Std.DEV(P)		0	0.00613845	0.00223259	0.30191	3.76742	0.346685	0.00653197
			0.0375335
			0.0617215
			0.0996737
			0.149982
			0.205304
			0.26258
			0.308411
			0.368784
	3wS Host rETR curve fitted
	Sample_ID	PAR	Fitted_rETR	alpha	beta	ETRmax	Ek	ps	Fv/Fm
3wS Host rETR curve fitted	Replicate1	0	0	0.094592	0.00181708	1.74023	18.3972	1.91426	0.569
		15	0.987884
		26	1.35081
		35	1.52327
		48	1.65835
		66	1.72909
		99	1.72949
		149	1.66074
		220	1.55346
	Replicate2	0	0	0.0786262	0.00807809	1.73859	22.1122	2.44664	0.551
		14	0.846409
		25	1.244
		34	1.45352
		47	1.63235
		65	1.72964
		98	1.69439
		149	1.48349
		219	1.18621
	Replicate3	0	0	0.0589198	0.0154579	1.80773	30.6812	3.44602	0.547
		14	0.688927
		24	1.04149
		34	1.30427
		47	1.54142
		65	1.72719
		98	1.80462
		148	1.63291
		219	1.25975
	Avg. Values	0	0	0.0773793	0.00845103	1.76218	23.7302	2.60231	0.555667
		14.3333	0.841073
		25	1.2121
		34.3333	1.42702
		47.3333	1.61071
		65.3333	1.72864
		98.3333	1.74283
		148.667	1.59238
		219.333	1.33314
	Std.DEV(P)		0	0.0145898	0.00557509	0.032212	5.14377	0.634951	0.00956847
			0.122107
			0.128278
			0.0913479
			0.0501299
			0.00104569
			0.0459832
			0.0778302
			0.158657
	6wS Host rETR curve fitted
	Sample_ID	PAR	Fitted_rETR	alpha	beta	ETRmax	Ek	ps	Fv/Fm
6wS Host rETR curve fitted	Replicate1	0	0	0.0779263	0	2.0758	26.638	2.0758	0.533
		15	0.893762
		25	1.26373
		34	1.49655
		48	1.73334
		66	1.90156
		98	2.02339
		149	2.06808
		220	2.07527
	Replicate2	0	0	0.0484473	0.0266862	1.68219	34.7219	4.61383	0.512
		15	0.616494
		25	0.921837
		35	1.15893
		48	1.38382
		66	1.57468
		99	1.68217
		149	1.54121
		220	1.16423
	Replicate3	0	0	0.0758742	0.00723812	1.8129	23.8935	2.50651	0.559
		15	0.875991
		25	1.23784
		34	1.46031
		48	1.67177
		66	1.79061
		98	1.79148
		149	1.61214
		220	1.32619
	Avg. Values	0	0	0.067416	0.0113081	1.85696	28.4178	3.06538	0.534667
		15	0.795415
		25	1.14113
		34.3333	1.37193
		48	1.59631
		66	1.75562
		98.3333	1.83235
		149	1.74048
		220	1.52189
	Std.DEV(P)		0	0.013439	0.0112683	0.163686	4.59632	1.10895	0.0192238
			0.126724
			0.155427
			0.151341
			0.152342
			0.135723
			0.142268
			0.233452
			0.39684
	7wS Host rETR curve fitted
	Sample_ID	PAR	Fitted_rETR	alpha	beta	ETRmax	Ek	ps	Fv/Fm
7wS Host rETR curve fitted	Replicate1	0	0	0.0558281	10.8304	1.89145	33.8799	1000	0.5
		14	0.671369
		25	1.0639
		34	1.31219
		47	1.57511
		65	1.79161
		98	1.88772
		148	1.65649
		219	1.13385
	Replicate2	0	0	0.0712637	0	1.65167	23.1769	1.65167	0.516
		14	0.748879
		25	1.09002
		34	1.27076
		47	1.43429
		66	1.55591
		98	1.6276
		148	1.64889
		219	1.65154
	Replicate3	0	0	0.0515753	0	2.02474	39.258	2.02474	0.485
		14	0.607338
		24	0.92607
		34	1.17313
		47	1.4132
		65	1.63811
		98	1.85793
		148	1.97807
		219	2.01709
	Avg. Values	0	0	0.0614195	0	1.83821	31.2175	1.83821	0.500333
		14	0.678108
		24.5	1.00805
		34	1.22195
		47	1.42374
		65.5	1.59701
		98	1.74276
		148	1.81348
		219	1.83432
	Std.DEV(P)		0	0.00984422	0	0.186534	8.04055	0.186534	0.0126579
			0.0707705
			0.0819749
			0.0488164
			0.0105467
			0.0410979
			0.115164
			0.164587
			0.182774
	8wS Host rETR curve fitted
	Sample_ID	PAR	Fitted_rETR	alpha	beta	ETRmax	Ek	ps	Fv/Fm
8wS Host rETR curve fitted	Replicate1	0	0	0.0475805	11.3171	1.54343	32.4383	1000	0.484	Not considered in average
		15	0.602062
		26	0.921181
		35	1.11973
		48	1.32512
		66	1.48561
		99	1.53271
		149	1.30842
		220	0.863553
	Replicate2	0	0	0.0798301	0	1.38879	17.3968	1.38879	0.469
		15	0.802414
		26	1.07721
		35	1.20305
		48	1.30081
		66	1.35753
		99	1.3841
		149	1.38853
		221	1.38879
	Replicate3	0	0	0.0378355	0	1.99744	52.7927	1.99744	0.516
		15	0.494029
		26	0.776801
		35	0.968122
		48	1.19279
		66	1.42526
		99	1.6912
		149	1.87866
		220	1.96649
	Avg. Values	0	0	0.0588328	0	1.69312	35.0948	1.69312	0.489667
		15	0.648222
		26	0.927005
		35	1.08559
		48	1.2468
		66	1.3914
		99	1.53765
		149	1.63359
		220.5	1.67764
	Std.DEV(P)		0	0.0209973	0	0.304325	17.6979	0.304325	0.0196016
			0.154192
			0.150203
			0.117466
			0.0540113
			0.0338669
			0.153551
			0.245068
			0.288852
	9wS Host rETR curve fitted
	Sample_ID	PAR	Fitted_rETR	alpha	beta	ETRmax	Ek	ps	Fv/Fm
9wS Host rETR curve fitted	Replicate1	0	0	0.0366655	0	2.52139	68.7675	2.52139	0.484
		15	0.494133
		25	0.7685
		34	0.983533
		48	1.26681
		66	1.55573
		98	1.91503
		149	2.23256
		220	2.41853
	Replicate2	0	0	0.0477095	10.5056	1.66688	34.9381	1000	0.418	Not considered in average
		15	0.611087
		25	0.916691
		35	1.15511
		48	1.38149
		66	1.57159
		99	1.66542
		149	1.48058
		220	1.03513
	Replicate3	0	0	0.0524969	0	1.47824	28.1587	1.47824	0.464
		15	0.610484
		25	0.869873
		35	1.05173
		48	1.20944
		66	1.3364
		99	1.4343
		149	1.4708
		220	1.47765
	Avg. Values	0	0	0.0445812	0	1.99982	48.4631	1.99982	0.455333
		15	0.552308
		25	0.819186
		34.5	1.01763
		48	1.23812
		66	1.44607
		98.5	1.67467
		149	1.85168
		220	1.94809
	Std.DEV(P)		0	0.00791568	0	0.521575	20.3044	0.521575	0.0276325
			0.0581753
			0.0506861
			0.034096
			0.0286835
			0.109669
			0.240365
			0.38088
			0.470443

### Sheet: ModifiedChi-SquareTest-rETRII
	Prey				Fed Host				Data?
X-value	Mean	SD (opt)	N	SE	Mean	SD (opt)	N	SE		Difference	SE Diff	t-value	Nsmall	dF	Prob	Chi Sqr		Sum Chi Sqr	29.0154
0	0	0	3	0	0	0	3	0	TRUE	0	0	N/A	3	4	N/A	N/A		dF for Chi Sqr	8
15	0.999733	0.0074249	3	0.00428677	1.14996	0.138961	3	0.0802291	TRUE	0.150229	0.0803436	1.86983	3	4	0.134858	2.23567		P VALUE	0.000315135	Overall p-value for the whole comparisonm
25.3333	1.38763	0.0153524	3	0.00886372	1.66056	0.185387	3	0.107033	TRUE	0.272924	0.107399	2.54121	3	4	0.0638988	3.43318
35	1.62021	0.0428881	3	0.0247614	1.94693	0.213934	3	0.123515	TRUE	0.326722	0.125972	2.5936	3	4	0.0604541	3.52488			***
48	1.80537	0.0719845	3	0.0415603	2.22316	0.250555	3	0.144658	TRUE	0.41779	0.15051	2.77583	3	4	0.0500314	3.84041
66	1.92619	0.107118	3	0.0618444	2.44027	0.293007	3	0.169167	TRUE	0.514085	0.180118	2.85416	3	4	0.046201	3.97425
98.3333	1.97372	0.155015	3	0.0894981	2.59652	0.338382	3	0.195365	TRUE	0.622801	0.214889	2.89824	3	4	0.0441959	4.04906
148.667	1.93118	0.209873	3	0.12117	2.62548	0.354559	3	0.204705	TRUE	0.694299	0.237879	2.91871	3	4	0.0432992	4.08368						A modified Chi-square test was performed on the fitted-curved to compare the curves using the Excel sheet (N>1, mean and SE) from Hristova, K. et al., 2023 [27].
219.333	1.83993	0.275241	3	0.15891	2.57216	0.360638	3	0.208215	TRUE	0.732234	0.261927	2.79556	3	4	0.0490329	3.87423
	1wS Host				9wS Host				FALSE
0	0	0	3	0	0	0	3	0	TRUE	0	0	N/A	3	4	N/A	N/A		Sum Chi Sqr	94.1241
15	1.21492	0.0255506	3	0.0147517	0.610785	0.000301614	3	0.000174137	TRUE	0.604138	0.0147527	40.951	3	4	2.12504e-06	22.4785		dF for Chi Sqr	8			P<0.05	Significantly different
25	1.70336	0.0721586	3	0.0416608	0.893282	0.0234092	3	0.0135153	TRUE	0.810075	0.0437982	18.4956	3	4	5.02875e-05	16.4372		P VALUE	0			P>0.05	No Difference
35	2.03213	0.126166	3	0.0728421	1.10342	0.0516905	3	0.0298436	TRUE	0.928712	0.0787186	11.7979	3	4	0.000295404	13.0993
48	2.30449	0.190793	3	0.110155	1.29546	0.0860255	3	0.0496669	TRUE	1.00903	0.120834	8.35052	3	4	0.00112429	10.6108		Difference	***
66	2.50964	0.259666	3	0.149918	1.45399	0.117595	3	0.0678937	TRUE	1.05565	0.164575	6.41438	3	4	0.00303562	8.78594
98.6667	2.64554	0.331645	3	0.191475	1.54986	0.115559	3	0.0667182	TRUE	1.09568	0.202766	5.40365	3	4	0.00567838	7.64964						*P < 0.05, **P <0.01, ***P < 0.001
149.333	2.66331	0.374791	3	0.216386	1.47569	0.00488843	3	0.00282234	TRUE	1.18762	0.216404	5.48799	3	4	0.00537032	7.75031						same P>0.05
219.667	2.61858	0.403412	3	0.23291	1.25639	0.22126	3	0.127744	TRUE	1.36219	0.265642	5.12792	3	4	0.00684839	7.31231
	Fed Host				9wS Host				FALSE									Sum Chi Sqr	66.4498		/=	IF(W20<0.001, "***", IF(W20<0.01, "**", IF(W20<0.05, "*", "same")))
0	0	0	3	0	0	0	3	0	TRUE	0	0	N/A	3	4	N/A	N/A		dF for Chi Sqr	8
15	1.14996	0.138961	3	0.0802291	0.610785	0.000301614	3	0.000174137	TRUE	0.539177	0.0802293	6.72044	3	4	0.00255285	9.10232		P VALUE	0
26	1.66056	0.185387	3	0.107033	0.893282	0.0234092	3	0.0135153	TRUE	0.767275	0.107883	7.11211	3	4	0.00206529	9.49058
35	1.94693	0.213934	3	0.123515	1.10342	0.0516905	3	0.0298436	TRUE	0.843515	0.127069	6.63824	3	4	0.00267261	9.0185		Difference	***
48	2.22316	0.250555	3	0.144658	1.29546	0.0860255	3	0.0496669	TRUE	0.927698	0.152947	6.06549	3	4	0.00373095	8.41033
66	2.44027	0.293007	3	0.169167	1.45399	0.117595	3	0.0678937	TRUE	0.986281	0.182283	5.4107	3	4	0.00565181	7.6581
99	2.59652	0.338382	3	0.195365	1.54986	0.115559	3	0.0667182	TRUE	1.04666	0.206443	5.06996	3	4	0.00713061	7.23977
149	2.62548	0.354559	3	0.204705	1.47569	0.00488843	3	0.00282234	TRUE	1.14979	0.204724	5.61629	3	4	0.00493991	7.90131
220	2.57216	0.360638	3	0.208215	1.25639	0.22126	3	0.127744	TRUE	1.31578	0.244278	5.38638	3	4	0.00574413	7.62887
	Prey				9wS Host				FALSE									Sum Chi Sqr	95.2773
0	0	0	3	0	0	0	3	0	TRUE	0	0	N/A	3	4	N/A	N/A		dF for Chi Sqr	8
15	0.999733	0.0074249	3	0.00428677	0.610785	0.000301614	3	0.000174137	TRUE	0.388948	0.0042903	90.6575	3	4	8.87532e-08	28.605		P VALUE	0
25.3333	1.38763	0.0153524	3	0.00886372	0.893282	0.0234092	3	0.0135153	TRUE	0.494351	0.0161626	30.5862	3	4	6.8071e-06	20.2467
35	1.62021	0.0428881	3	0.0247614	1.10342	0.0516905	3	0.0298436	TRUE	0.516793	0.0387784	13.3268	3	4	0.000183281	13.9952		Difference	***
48	1.80537	0.0719845	3	0.0415603	1.29546	0.0860255	3	0.0496669	TRUE	0.509908	0.0647615	7.87363	3	4	0.00140648	10.1973
66	1.92619	0.107118	3	0.0618444	1.45399	0.117595	3	0.0678937	TRUE	0.472196	0.0918383	5.14159	3	4	0.00678379	7.32934
98.3333	1.97372	0.155015	3	0.0894981	1.54986	0.115559	3	0.0667182	TRUE	0.423859	0.11163	3.797	3	4	0.019153	5.48749
148.667	1.93118	0.209873	3	0.12117	1.47569	0.00488843	3	0.00282234	TRUE	0.45549	0.121203	3.75807	3	4	0.019808	5.42873
219.333	1.83993	0.275241	3	0.15891	1.25639	0.22126	3	0.127744	TRUE	0.583542	0.20389	2.86204	3	4	0.045835	3.98765
	Fed Host				1wS Host				FALSE
0	0	0	3	0	0	0	3	0	TRUE	0	0	N/A	3	4	N/A	N/A		Sum Chi Sqr	1.25763
15	1.14996	0.138961	3	0.0802291	1.21492	0.0255506	3	0.0147517	TRUE	0.0649608	0.081574	0.796342	3	4	0.470423	0.520982		dF for Chi Sqr	8
26	1.66056	0.185387	3	0.107033	1.70336	0.0721586	3	0.0416608	TRUE	0.0427994	0.114855	0.372638	3	4	0.728322	0.120658		P VALUE	0.996039
35	1.94693	0.213934	3	0.123515	2.03213	0.126166	3	0.0728421	TRUE	0.085197	0.143394	0.594146	3	4	0.584388	0.299194
48	2.22316	0.250555	3	0.144658	2.30449	0.190793	3	0.110155	TRUE	0.0813278	0.181824	0.447288	3	4	0.677819	0.172591		Difference	same
66	2.44027	0.293007	3	0.169167	2.50964	0.259666	3	0.149918	TRUE	0.069367	0.226038	0.306882	3	4	0.774245	0.0822694
99	2.59652	0.338382	3	0.195365	2.64554	0.331645	3	0.191475	TRUE	0.0490176	0.273551	0.17919	3	4	0.866499	0.02826
149	2.62548	0.354559	3	0.204705	2.66331	0.374791	3	0.216386	TRUE	0.0378339	0.29787	0.127015	3	4	0.905058	0.0142265
220	2.57216	0.360638	3	0.208215	2.61858	0.403412	3	0.23291	TRUE	0.046416	0.312411	0.148574	3	4	0.889079	0.0194517
	1wS Host				2ws Host				FALSE
0	0	0	3	0	0	0	3	0	TRUE	0	0	N/A	3	4	N/A	N/A		Sum Chi Sqr	19.1135
15	1.21492	0.0255506	3	0.0147517	1.09662	0.0375335	3	0.02167	TRUE	0.118307	0.0262145	4.51305	3	4	0.010715	6.51197		dF for Chi Sqr	8
25	1.70336	0.0721586	3	0.0416608	1.53892	0.0617215	3	0.0356349	TRUE	0.164434	0.0548221	2.99941	3	4	0.0399654	4.21935		P VALUE	0.0142641
35	2.03213	0.126166	3	0.0728421	1.83676	0.0996737	3	0.0575466	TRUE	0.195367	0.092831	2.10454	3	4	0.103123	2.65656
48	2.30449	0.190793	3	0.110155	2.0826	0.149982	3	0.086592	TRUE	0.221893	0.140115	1.58365	3	4	0.188445	1.72973		Difference	*
66	2.50964	0.259666	3	0.149918	2.26462	0.205304	3	0.118532	TRUE	0.245017	0.191116	1.28203	3	4	0.269093	1.22137
98.6667	2.64554	0.331645	3	0.191475	2.37281	0.26258	3	0.151601	TRUE	0.272735	0.244224	1.11674	3	4	0.326657	0.962106
149.333	2.66331	0.374791	3	0.216386	2.36137	0.308411	3	0.178061	TRUE	0.301944	0.280229	1.07749	3	4	0.341908	0.903263
219.667	2.61858	0.403412	3	0.23291	2.2773	0.368784	3	0.212917	TRUE	0.341274	0.315565	1.08147	3	4	0.340332	0.909181
	3wS Host				6wS Host				FALSE
0	0	0	3	0	0	0	3	0	TRUE	0	0	N/A	3	4	N/A	N/A		Sum Chi Sqr	3.0407
14.3333	0.841073	0.122107	3	0.0704985	0.795415	0.126724	3	0.0731644	TRUE	0.045658	0.101603	0.449378	3	4	0.676433	0.174169		dF for Chi Sqr	8
25	1.2121	0.128278	3	0.0740616	1.14113	0.155427	3	0.0897356	TRUE	0.0709623	0.116351	0.609898	3	4	0.574877	0.31459		P VALUE	0.931777
34.3333	1.42702	0.0913479	3	0.0527397	1.37193	0.151341	3	0.0873767	TRUE	0.0550905	0.10206	0.539787	3	4	0.617991	0.248702
47.3333	1.61071	0.0501299	3	0.0289425	1.59631	0.152342	3	0.0879549	TRUE	0.014399	0.0925944	0.155506	3	4	0.883955	0.0213037		Difference	same
65.3333	1.72864	0.00104569	3	0.000603732	1.75562	0.135723	3	0.0783597	TRUE	0.0269783	0.078362	0.344278	3	4	0.747975	0.103241
98.3333	1.74283	0.0459832	3	0.0265484	1.83235	0.142268	3	0.0821385	TRUE	0.089514	0.0863223	1.03697	3	4	0.358319	0.843775
148.667	1.59238	0.0778302	3	0.0449353	1.74048	0.233452	3	0.134784	TRUE	0.148096	0.142077	1.04236	3	4	0.356097	0.851611
219.333	1.33314	0.158657	3	0.0916004	1.52189	0.39684	3	0.229116	TRUE	0.188756	0.246748	0.764974	3	4	0.486927	0.48331
	7wS Host				8wS Host				FALSE
0	0	0	3	0	0	0	3	0	TRUE	0	0	N/A	3	4	N/A	N/A		Sum Chi Sqr	23.3492
14	0.678108	0.0707705	3	0.0408594	0.648222	0.154192	3	0.0890229	TRUE	0.0298866	0.0979519	0.305116	3	4	0.775496	0.0813355		dF for Chi Sqr	8
24.6667	1.00805	0.0819749	3	0.0473283	0.927005	0.150203	3	0.08672	TRUE	0.0810403	0.0987943	0.820293	3	4	0.458117	0.55049		P VALUE	0.00294365
34	1.22195	0.0488164	3	0.0281842	1.08559	0.117466	3	0.067819	TRUE	0.136357	0.0734422	1.85666	3	4	0.136929	2.21213
47	1.42374	0.0105467	3	0.00608911	1.2468	0.0540113	3	0.0311834	TRUE	0.17694	0.0317724	5.56899	3	4	0.00509348	7.84595		Difference	**
65.3333	1.59701	0.0410979	3	0.0237279	1.3914	0.0338669	3	0.0195531	TRUE	0.205613	0.0307463	6.68738	3	4	0.0026002	9.06871
98	1.74276	0.115164	3	0.06649	1.53765	0.153551	3	0.0886527	TRUE	0.205112	0.110816	1.85092	3	4	0.137843	2.20188
148	1.81348	0.164587	3	0.0950246	1.63359	0.245068	3	0.14149	TRUE	0.179884	0.170438	1.05542	3	4	0.35076	0.870704
219	1.83432	0.182774	3	0.105525	1.67764	0.288852	3	0.166769	TRUE	0.15668	0.197351	0.793919	3	4	0.471682	0.518032
	3wS Host				9wS Host				FALSE
0	0	0	3	0	0	0	3	0	TRUE	0	0	N/A	3	4	N/A	N/A		Sum Chi Sqr	39.3727
14	0.841073	0.122107	3	0.0704985	0.610785	0.000301614	3	0.000174137	TRUE	0.230288	0.0704987	3.26655	3	4	0.0308893	4.65911		dF for Chi Sqr	8
24.6667	1.2121	0.128278	3	0.0740616	0.893282	0.0234092	3	0.0135153	TRUE	0.318815	0.0752847	4.23479	3	4	0.0133189	6.12626		P VALUE	4.19146e-06
34	1.42702	0.0913479	3	0.0527397	1.10342	0.0516905	3	0.0298436	TRUE	0.323605	0.060598	5.34019	3	4	0.00592452	7.57312
47	1.61071	0.0501299	3	0.0289425	1.29546	0.0860255	3	0.0496669	TRUE	0.315242	0.0574845	5.48394	3	4	0.00538463	7.74551		Difference	***
65.3333	1.72864	0.00104569	3	0.000603732	1.45399	0.117595	3	0.0678937	TRUE	0.274647	0.0678964	4.0451	3	4	0.0155385	5.85436
98	1.74283	0.0459832	3	0.0265484	1.54986	0.115559	3	0.0667182	TRUE	0.19297	0.0718063	2.68737	3	4	0.0548077	3.68793
148	1.59238	0.0778302	3	0.0449353	1.47569	0.00488843	3	0.00282234	TRUE	0.11669	0.0450239	2.59174	3	4	0.0605725	3.52164
219	1.33314	0.158657	3	0.0916004	1.25639	0.22126	3	0.127744	TRUE	0.0767518	0.157192	0.488269	3	4	0.650917	0.204746
									FALSE
									FALSE

### Sheet: OxygenProduction-Calculations
					fmol O2/cell/min				fmol O2/ng Chl/min				fmol O2/plastid/min				fmol O₂/plastid/min/μm³
Sample_ID	Replicate_ID	Avg.Count/ml	Dilution	Cells/L	Net O2	Respiration	Gross O2	ng Chl/Cell	Net O2	respiration	Gross O2	Plastids/cell	Net O2	respiration	Gross O2 Production	Volume/Plastid µm3	Net O2	respiration	Gross O2	NOTES
Prey	Replicate1	1150000	1	1150000000	0.717926	-0.142973	0.860899	0.241058	2.97822	-0.593105	3.57133	2	0.358963	-0.0714864	0.430449	1.90905	0.188032	-0.0374461	0.225478
	Replicate2	1.625e+06	1	1.625e+09	0.520191	-0.302245	0.822435	0.176406	2.94883	-1.71335	4.66219	2	0.260095	-0.151122	0.411218	1.90905	0.136243	-0.0791611	0.215404
	Replicate3	1.475e+06	1	1.475e+09	0.447112	-0.341637	0.788748	0.229783	1.9458	-1.48678	3.43259	2	0.223556	-0.170818	0.394374	1.90905	0.117103	-0.0894782	0.206581
	Avg. Values	1.41667e+06			0.561743	-0.262285	0.824028		2.62429	-1.26441	3.8887	Prey	0.280871	-0.131142	0.412014		0.147126	-0.0686951	0.215821
	Std.DEV(P)				0.114397	0.0858853	0.0294767		0.47991	0.483614	0.549863		0.0571984	0.0429426	0.0147383		0.0299617	0.0224943	0.00772025
Fed Host	Replicate1	8148.15	1	8.14815e+06	-9.50465	-51.6036	42.099	34.2909	-0.277177	-1.50488	1.2277	34.3889	-0.276387	-1.50059	1.2242	11.1079	-0.0248822	-0.135093	0.110211
	Replicate2	6296.3	1	6.2963e+06	-17.12	-50.4106	33.2905	47.3756	-0.361368	-1.06406	0.702693	34.3889	-0.497837	-1.4659	0.96806	11.1079	-0.0448184	-0.131969	0.0871509
	Replicate3	17000	1	17000000	-5.04149	-34.3592	29.3177	15.1961	-0.331762	-2.26106	1.92929	34.3889	-0.146602	-0.999138	0.852535	11.1079	-0.0131981	-0.0899488	0.0767507
	Avg. Values	10481.5			-10.5554	-45.4578	34.9024		-0.323436	-1.61	1.28656	Fed Host	-0.306942	-1.32187	1.01493		-0.0276329	-0.119004	0.0913707
	Std.DEV(P)				4.98671	7.86297	5.34095		0.0348715	0.494293	0.502485		0.145009	0.228649	0.15531		0.0130547	0.0205844	0.013982
1wS Host	Replicate1	34444.4	1	3.44444e+07	7.50194	-15.1645	22.6665	14.3048	0.524434	-1.0601	1.58453	27.2432	0.275369	-0.556635	0.832004
	Replicate2	33888.9	1	3.38889e+07	6.7057	-13.5435	20.2492	15.5892	0.430152	-0.868775	1.29893	27.2432	0.246142	-0.497131	0.743273
	Replicate3	22777.8	1	2.27778e+07	13.4276	-33.7155	47.1431	23.0975	0.581346	-1.45971	2.04105	27.2432	0.492879	-1.23757	1.73045
	Avg. Values				9.21176	-20.8078	30.0196		0.511977	-1.12953	1.6415	1wS Host	0.33813	-0.76378	1.10191
	Std.DEV(P)				2.99874	9.15106	12.1483		0.0623503	0.246191	0.305638		0.110073	0.335902	0.44592
2wS Host	Replicate1	98666.7	1	9.86667e+07	1.56415	-15.1107	16.6748	9.28865	0.168393	-1.62679	1.79518	24.4138	0.0640682	-0.61894	0.683008
	Replicate2	60000	1	60000000	5.16018	-19.3035	24.4637	16.5449	0.311889	-1.16673	1.47862	24.4138	0.211363	-0.790679	1.00204
	Replicate3	57333.3	1	5.73333e+07	14.0424	-22.7312	36.7736	10.9734	1.27968	-2.07148	3.35116	24.4138	0.575184	-0.931079	1.50626
	Avg. Values				6.92226	-19.0484	25.9707		0.586655	-1.62167	2.20832	2wS Host	0.283539	-0.780233	1.06377
	Std.DEV(P)				5.2444	3.11628	8.2742		0.493533	0.369381	0.81838		0.214813	0.127644	0.338915
3wS Host	Replicate1	55600	1	55600000	3.61444	-7.5493	11.1637	15.1127	0.239166	-0.499534	0.7387	25.5441	0.141498	-0.29554	0.437038
	Replicate2	44666.7	1	4.46667e+07	1.73494	-15.001	16.7359	20.2088	0.0858506	-0.7423	0.82815	25.5441	0.0679192	-0.587257	0.655176
	Replicate3	44666.7	1	4.46667e+07	-0.285869	-12.5456	12.2598	21.7037	-0.0131714	-0.578041	0.564869	25.5441	-0.0111912	-0.491135	0.479944
	Avg. Values				1.68784	-11.6986	13.3865		0.103949	-0.606625	0.710573	3wS Host	0.0660754	-0.457977	0.524053
	Std.DEV(P)				1.59264	3.10052	2.4103		0.103808	0.101149	0.109309		0.0623488	0.121379	0.0943585					Added Fresh L1 after measurement
6wS Host	Replicate1	122400	1	122400000	0.173489	-7.80762	7.98111	4.88516	0.0355135	-1.59823	1.63374	13.2468	0.0130967	-0.589399	0.602496
	Replicate2	80500	1	80500000	-0.485174	-9.74134	9.25617	6.41823	-0.0755932	-1.51776	1.44217	13.2468	-0.0366259	-0.735376	0.69875
	Replicate3	110000	1	110000000	0.763268	-6.58483	7.3481	6.17473	0.123611	-1.06642	1.19003	13.2468	0.0576193	-0.49709	0.55471
	Avg. Values				0.150528	-8.0446	8.19513		0.0278439	-1.39414	1.42198	6wS Host	0.0113634	-0.607288	0.618652
	Std.DEV(P)				0.509933	1.29949	0.79353		0.0815056	0.234051	0.181709		0.0384949	0.0980988	0.0599038
7wS Host	Replicate1	94800	1	94800000	-1.2289	-5.96962	4.74072	5.72576	-0.214626	-1.04259	0.827963	13.1899	-0.0931698	-0.452591	0.359421
	Replicate2	104000	1	104000000	-1.44524	-8.84519	7.39995	5.12847	-0.281807	-1.72472	1.44292	13.1899	-0.109572	-0.670604	0.561033
	Replicate3	132000	1	132000000	-0.429195	-3.05438	2.62519	3.60628	-0.119013	-0.846962	0.727949	13.1899	-0.0325398	-0.23157	0.19903
	Avg. Values				-1.03444	-5.9564	4.92195		-0.205149	-1.20476	0.999609	7wS Host	-0.0784271	-0.451589	0.373161
	Std.DEV(P)				0.436994	2.3641	1.9535		0.0667973	0.376245	0.316113		0.033131	0.179236	0.148106					Added Fresh L1 after measurement
8wS Host	Replicate1	122000	1	122000000	-3.16973	-3.49675	0.327026	2.66481	-1.18947	-1.31219	0.12272	10.5375	-0.300804	-0.331839	0.0310345
	Replicate2	105600	1	1.056e+08	-3.25869	-8.33294	5.07425	3.07867	-1.05847	-2.70667	1.6482	10.5375	-0.309247	-0.790789	0.481542
	Replicate3	100400	1	100400000	-3.75474	-9.24556	5.49082	2.81154	-1.33547	-3.28843	1.95296	10.5375	-0.356321	-0.877396	0.521075
	Avg. Values				-3.39438	-7.02508	3.6307		-1.19447	-2.43577	1.24129	8wS Host	-0.322124	-0.666675	0.34455
	Std.DEV(P)				0.257383	2.52257	2.34223		0.11314	0.829225	0.800676		0.0244254	0.23939	0.222276
9wS Host	Replicate1	110400	1	110400000	-2.48199	-3.68042	1.19843	2.77376	-0.894809	-1.32687	0.432059	11.7722	-0.210836	-0.312638	0.101802	5.42019	-0.0388982	-0.0576802	0.018782
	Replicate2	102400	1	102400000	-3.79011	-4.08375	0.293642	3.31651	-1.1428	-1.23134	0.0885394	11.7722	-0.321955	-0.346899	0.0249438	5.42019	-0.0593993	-0.0640013	0.00460201
	Replicate3	91600	1	9.16e+07	-4.88836	-7.60024	2.71187	3.81061	-1.28283	-1.99449	0.711663	11.7722	-0.415248	-0.645612	0.230363	5.42019	-0.0766113	-0.119112	0.042501
	Avg. Values				-3.72015	-5.12147	1.40132		-1.10681	-1.51757	0.410754	9wS Host	-0.316013	-0.435049	0.119036		-0.0583029	-0.0802646	0.0219617
	Std.DEV(P)				0.983643	1.76047	0.997608		0.160439	0.339484	0.254835		0.0835568	0.149545	0.084743		0.0154158	0.0275904	0.0156347
