## Supplemental Table S3 for "Hijacking and Integration of Algal Plastids and Mitochondria in a Polar Planktonic Host"

### Sheet: Sheet1
Calvin-Benson-Bassham (CBB) cycle proteins identified in RSD: Enzyme names and symbols are taken from KEGG. Predicted signal peptides and transmembrane regions are indicated in orange, and the "FVAP" motif, typical for dinoflagellate class I transit peptides, in light blue. Proteins indicated in italics are either completely absent from the data or no clear plastidial homologs could be identified…
Name	Symbol	Protein ID	N-terminal completeness	Notes	Protein sequence
ribulose-bisphosphate carboxylase large chain	rbcL	-		not identified
phosphoglycerate kinase	PGK	RSD_Temp01_combined@m.61897	incomplete	in dinoflagellate clade of cyanobacterial origin; predicted SP (1-19); some other dinoflagellates in clade are GAPDH-PGK fusion protein (Coolia, Ostreopsis); some other dinoflagellates possess N-terminal extension with SP and TMR (Gambierdiscus, Paragymnodinium) and are fusion of PGK and Chloro-A-B binding protein (Gambierdiscus).	FLQAKHSVADLICADLQGKKVLLRCDLNVPLDGESQITDDTRIIASLPTIRYLVGKNAKVIVCSHLGRPEKGPEEKFSLKPVAKRMGQLIGTEIICAPDCKATAEVRAIVDAMDEGDVVLLENTRFCKGETKNDLDLARSMASMADLYVNDAFGTTHRAHSSTEGVTKFLSPCVSGFLLARELKYLLGAMDTPAKPMVAIIGGAKVSTKLPVMESLLKKVDKLIIGGGMLFTFLKAKGYGVGSSLVEDDFLELAAKLEELAKLNGVDLILPSDVVCANAFPADGV
		RSD_allclean_noPhaeo@m.658213	complete		MTCLRILSPLLCGAACSMAIHLCCRGMCRSFLTTTVRPSGLAPRVRVQAAILAHTTEDVAVSGWRSLAVFGTLGALAGLRRGTKGRPTSGPWRSFVAIPRHTPILSRSALFAKSSSVVCLQAKKSVADLSSADLKGKKVLLRCDLNVPLDGDSQITDETRIIASLPTIRYLVGKNAKVIVCSHLGRPKQGPEEKFSLKPVAKRMGQLIGTEIICAPDCKATAEVRAIVDAMDEGDVVLLENTRFCKGETKNDLDLARSMASMADLYVNDAFGTTHRAHSSTEGVTKFLSPCVSGFLLARELKYLLGAMDAPAKPMVAIIGGAKVSTKLPVMESLLKKVDKLIIGGGMLFTFLKAQGYGVGSSLVEDDFLELAAKLEEHAKQNGVELILPNDVVCASAFP…
		RSD_allclean_noPhaeo@m.658217	complete		MTCLRILSPLLCGAACSMAIHLCCRGMCRSFLTTTVRPSGLAPRVRVQAAILAHTTEDVAVSGWRSLAVFGTLGALAGLRRGTKGRPTSGPWRSFVAIPRHTPILSRSALFAKSSSVVCLQAKKSVADLSCADLQGKKVLLRCDLNVPLDGESQITDDTRIIASLPTIRYLVGKNAKVIVCSHLGRPEKGPEEKFSLKPVAKRMGQLMGTEIICAPDCKATGEVRAIVDAMDEGDVVLLENTRFCKGETKNNLELARSMASMADLYVNDAFGTTHRAHSSTEGVTKFLSPCVSGFLLARELKYLLGAMDTPAKPMVAIIGGAKVSTKLPVMESLLKKVDKLIIGGGMLFTFLKAKGYGVGSSLVEDDFLELAAKLEELAKLNGVDLILPSDVVCANAFP…
		RSD_allclean_noPhaeo@m.658221	complete		MICLRTLSPLLCGAACSIAIHLLCTGICRSFLTTTVRPSGLAPRIRVQAAIPAHTTEDVTASGWRSLAVFGTLGALAGLRRGTKGRPTSGPWRSFVAIPRHTPILSRSALFAKSSSVVCLQAKKSVADLSCADLQGKKVLLRCDLNVPLDGESQITDDTRIIASLPTIRYLVGKNAKVIVCSHLGRPEKGPEEKFSLKPVAKRMGQLMGTEIICAPDCKATGEVRAIVDAMDEGDVVLLENTRFCKGETKNNLELARSMASMADLYVNDAFGTTHRAHSSTEGVTKFLSPCVSGFLLARELKYLLGAMDTPAKPMVAIIGGAKVSTKLPVMESLLKKVDKLIIGGGMLFTFLKAKGYGVGSSLVEDDFLELAAKLEELAKLNGVDLILPSDVVCANAFP…
		RSD_allclean_noPhaeo@m.658225	complete		MICLRTLSPLLCGAACSIAIHLLCTGICRSFLTTTVRPSGLAPRIRVQAAIPAHTTEDVTASGWRSLAVFGTLGALAGLRRGTKGRPTSGPWRSFVAIPRHTPILSRSALFAKSSSVVCLQAKKSVADLSSADLKGKKVLLRCDLNVPLDGDSQITDETRIIASLPTIRYLVGKNAKVIVCSHLGRPKQGPEEKFSLKPVAKRMGQLIGTEIICAPDCKATAEVRAIVDAMDEGDVVLLENTRFCKGETKNDLDLARSMASMADLYVNDAFGTTHRAHSSTEGVTKFLSPCVSGFLLARELKYLLGAMDAPAKPMVAIIGGAKVSTKLPVMESLLKKVDKLIIGGGMLFTFLKAQGYGVGSSLVEDDFLELAAKLEEHAKQNGVELILPNDVVCASAFP…
glyceraldehyde 3-phosphate dehydrogenase	GAPDH	RSD_Temp01_combined@m.437047	complete	all dinoflagellates, including RSD, possess plastid targeting sequences with dinoflagellate class I transit peptides (SP, FVAP motif and TMR)	MPRRRGTLIWCALACVACALLGLAPTFVAPGGVLPVRSVPHVNVARRSGSFQPPGNDSPQFANTQFANSIACTLLFSALAARALYVGRRSLVARQAVPIGINGFGRIGKQVARIAMKDPEVELKLINASYDAEHLAYLMKYDSVHGRYDGTIEVDGDSLLIDGHRVALSHTRDPAEIPFRENGAEYVCESTGAFLTAEKAKGHLSAGAKKVVFSAPAKDDSPMIVMGVNQDIYDPSMQAVSCASCTTNGMAPAVKALNDVWGIKRGLMTTVHAMTASQPAVDGVSAKDWRGGRAGPANIIPASTGAAKALGKVIPALKGKLTGMSLRVPTADVSVVDLTVELEKPATYEEICAEMQRRAEGDMKGILGYTDEAVVSTDFETCPTSCTFDSKAGIMLDPT…
		RSD_allclean_noPhaeo@m.690711	complete		MPRRRGTLIWCALACVACALLGLAPTFVAPGGVLPVRSVPHVNVARRSGSFQPPGNDSPQFANTQFANSIACTLLFSALAARALYVGRRSLVARQAVPIGINGFGRIGKQVARIAMKDPEVELKLINASYDAEHLAYLMKYDSVHGRYDGTIEVDGDSLLIDGHRVALSHTRDPAEIPFRENGAEYVCESTGAFLTAEKAKGHLSAGAKKVVFSAPAKDDSPMIVMGVNQDIYDPSMQAVSCASCTTNGMAPAVKALNDVWGIKRGLMTTVHAMTASQPAVDGVSAKDWRGGRAGPANIIPASTGAAKALGKVIPALKGKLTGMSLRVPTADVSVVDLTVELEKPATYEEICAEMQRRAEGDMKGILGYTDEAVVSTDFETCPTSCTFDSKAGIMLDPT…
triosephosphate isomerase	TPI	RSD_Temp01_combined@m.265521	complete	all dinoflagellates, including RSD, possess plastid targeting sequences with dinoflagellate class II transit peptides (SP or TMR with putative N-terminal membrane anchor = R-motif)	MRLHKFSPGNTGRTSSRLCRSLLVCATFLLTCRQFTLTFTGVPESGQEHPRLRAQSSGISSTALRARKFIVGGNWKAHGTPESVKNLVMDLNKGTVQVDTSKDVEVICAPPDVFLSEVAHSLRPDYAVAAQNVWNKPPGAWTGETPADMLTSMGIEWTILGHSERRQFCGETSQAVAEKTKFAINAGLQAITCVGERLEAREAGKTFQVLDEQMKPLAATLSEEEWEKVVLAYEPVWAIGTGKVATPAQAEEAHAYLRQWLSDNVSAKVANSVRIQYGGSVNDKNSFELSSQPNIDGFLVGGASLKADSFTKIINSANAKLSA
		RSD_allclean_noPhaeo@m.802617	complete		MRLHKFSPGNTGRTSSRLCRSLLVCATFLLTCRQFALTFTGVLESGQVHPRLRAQSSGISSTALRARKFIVGGNWKAHGTPESVKNLVMDLNKGTVQVDTSKDVEVICAPPDVFLSEVAHSLRPDYAVAAQNVWNKPPGAWTGETPADMLTSMGIEWTILGHSERRQFCGETSQAVAEKTKFAINAGLQAITCVGERLEAREAGKTFQVLDEQMKPLAATLSEDDWEKVVLAYEPVWAIGTGKVATPAQAEEAHAYLRQWLSDNVSAKVANSVRIQYGGSVNDKNSFELSSQPNIDGFLVGGASLKADSFTKIINSANAKLSA
fructose-bisphosphate aldolase, class II	FBA	RSD_Temp01_combined@m.171851	incomplete	within small haptophyte clade embedded within generally cytosolic clade; no Phaeocystis representatives; putative gene transfer or contamination; no or very short N-terminal extension -> likely cytosolic; otherwise RSD is absent from plastidial dinoflagellate clades and only present in cytosolic dinoflagellate clade	FAIPAVNCVSSSSVNACLEAAMKSKNPIIIQVSQGGGAFYCGKGIKDDGYKATIAGSVALAYHVRTVAPLYGVPVVIHSDHCAKKLLPWFDGMLAADEAYFKTNGEPLFSSHMLDLSEEPDNENIEICAQYLKRMAPMKMWLEMEIGITGGAEDGVDNSGVAKDKLYTSPEQVYAVYEALQPISPYFSIAAAFGNVHGVYKPGNVKLSPELLGG
		RSD_Temp01_combined@m.171852	complete		MACPEPKRAKMSCPVKPGVLVGEDVMKLFEWAKASNFAIPAVNCVSSSSVNACLEAAMKSQNPVIIQVSQGGGAFYCGKGIKDDGYKATIAGSVALAHHVRTVAPLYGVPVVIHSDHCAKKLLPWFDGMLAADEAYFKTNGEPLFSSHMLDLSEEPDNENIEICAQYLKRMAPMKIWLEMEIGITGGAEDGVDNSGVAKDKLYTSPEQVYAVYEALQPISAYFSIAAAFGNVHGVYKPGNVKLSPELLGGHQDYAATKTGKPKPLFL
		RSD_Temp01_combined@m.171853	complete		MACPEAKRAKMSCPVKPGVLVGEDVMKLFEWAKASNFAIPAVNCVSSSSVNACLEAAMKSKNPVIIQVSQGGGAFYCGKGIKDDGYKATIAGSVALAHHVRTVAPLYGVPVVIHSDHCAKKLLQWFDGMLAADEAYFKTNGEPLFSSHMLDLSEEPDNENIEICAQYLKRMAPMKMWLEMEIG
		RSD_allclean_noPhaeo@m.399487	incomplete		FYCGKGIKDDGYKATIAGSVALAHHVRTVAPLYGVPVVIHSDHCAKKLLPWFDGMLAADEAYFKTNGEPLFSSHMLDLSEEPDNENIEICAQYLKRMAPMKIWLEMEIGITGGAEDGVDNSGVAKDKLYTSSEQVYAVYEALQPISPYFSIAAAFGNVHGVYKPGNVKLSPELLSGHQEYAATKTGKPKPLFLVFHGGSGSTPEEIKTAVGHGVVKMNIDTDTQWAYWEGLLTFYKAKEGYLQGQIGNPEGDDKPNKSYYDPRKWLRECESTMIKRVELAFVELGCVQTMAK
fructose-1,6-bisphosphatase, class I	FBP	-		RSD missing from plastidial dinoflagellate clade; two paralogs present in second, likely cytosolic dinoflagellate clade - > no predictions with TargetP, SignalP or DeepTMHMM
transketolase	TKT	RSD_Temp01_combined@m.268269	complete	in plastidial dinoflagellate clade; all dinoflagellates, including RSD, possess plastid targeting sequences with dinoflagellate class I transit peptides (SP or TMR, FVAP motif and TMR)	MPSITNGTGHRKPQSHLLGVAVLSVAALTTYTAFLGPPVARTPTLRGTPQSMTGGTFNDEPLPTSSSTSTAGVACLALLAMTVAGRLTARHSSPARKCTTMASSKVDTECVNSIRFLAMDAVNKSKSGHPGAPMGQAPIGYVLFGEEMKYNPKNSQWVDRDRFVLSSGHGCMLQYSLLHLSGYASVSIDDIKNFRQWGSQTPGHPENFVTDGIETTTGPLGTGIANSVGIAAAEAHLGAVYNKPGMPLIDHYTYCIMGDGCMQEGVSHEACAYAGHLGLGKLIVFYDDNGITIDGSTSLSFTEDVRKRFEAYNWQVLTVEDGNTDVDAIRKAIAKAKLCTDKPTLIDVKTTIGYGSPNKANTHNAHGAPLGQEEGALTRKALGWNYGEFEVPQGAYDVF…
		RSD_Temp01_combined@m.268274	complete		MPSVTNGMGHRKPQSHLLGVAVLSVAALTTYTAFLGPPVARTPTLRGTPQSMTGGTFIDEPSAMSSSTSTAGVACLALLAMTVAGRLSARHSSPARKCTAMASSKVDTECVNSIRFLAMDAVNKSKSGHPGAPMGQAPIGYVLFGEEMKYNPKNSQWVDRDRFVLSSGHGCMLQYSLLHLSGYASVSIDDIKNFRQWGSQTPGHPENFVTDGIETTTGPLGTGIANSVGIAAAEAHLGAVYNKPGMPLIDHYTYCIMGDGCMQEGVSHEACAYAGHLGLGKLITFYDDNGITIDGSTSLSFTEDVRKRFEAYNWQVLTVEDGNTDVDAIRKAIAKAKLCTDKPTLIDVKTTIGYGSPNKANTHNAHGAPLGQEEGALTRKALGWNYGEFEVPQGAYDVF…
		RSD_allclean_noPhaeo@m.685965	complete		MPSITNGIGQRKPQSHLLGVAVLSVAALTTYTAFLGPPVARTPTLRGTPQSMTGGTFNDEPLPTSSSTSTAGVACLALLAMTVAGRLTARHSSPARKCTTMASSKVDTECVNSIRFLAMDAVNKSKSGHPGAPMGQAPIGYVLFGEEMKYNPKNSQWVDRDRFVLSSGHGCMLQYSLLHLSGYASVSIDDIKNFRQWGSQTPGHPENFVTDGIETTTGPLGTGIANSVGIAAAEAHLGAVYNKPGMPLIDHYTYCIMGDGCMQEGVSHEACAYAGHLGLGKLIVFYDDNGITIDGSTSLSFTEDVRKRFEAYNWQVLTVEDGNTDVDAIRKAIAKAKLCTDKPTLIDVKTTIGYGSPNKANTHNAHGAPLGQEEGALTRKALGWNYGEFEVPQGAYDVF…
		RSD_allclean_noPhaeo@m.685972	complete		MPSVTNGMGHRKPQSHLLGVAVLSVAALTTYTAFLGPPVARTPTLRGTPQSMTGGTFIDEPSAMSSSTSTAGVACLALLAMTVAGRLSARHSSPARKCTAMASSKVDTECVNSIRFLAMDAVNKSKSGHPGAPMGQAPIGYVLFGEEMKYNPKNSQWVDRDRFVLSSGHGCMLQYSLLHLSGYASVSIDDIKNFRQWGSQTPGHPENFVTDGIETTTGPLGTGIANSVGIAAAEAHLGAVYNKPGMPLIDHYTYCIMGDGCMQEGVSHEACAYAGHLGLGKLITFYDDNGITIDGSTSLSFTEDVRKRFEAYNWQVLTVEDGNTDVDAIRKAIAKAKLCTDKPTLIDVKTTIGYGSPNKANTHNAHGAPLGQEEGALTRKALGWNYGEFEVPQGAYDVF…
ribose 5-phosphate isomerase, type A	RPI	RSD_Temp01_combined@m.42648	complete	in plastidial dinoflagellate clade; all dinoflagellates, including RSD, possess plastid targeting sequences with dinoflagellate class I transit peptides (SP or TMR+FVAP motif and TMR) ; clade contains also RSD homolog without N-terminal extension and C-terminally fused to a DNA-binding domain (IPR048970)	MPRRSRFEHLVVACLWLVVACWQASVAFLVSPLPHHAVQKALQRPWAAGAGNASSSSEGVGGHLAAASAIAFASLALGFATRRGSKSAARAQGPVKVALCATQDELKKEAGYKAVDDYVKSGTVIGLGTGSTAYFAVERVGQLLKSGKLKDILAVPTSKRTMQQAEALGIPLTTLNTHSDLDVAIDGADEADPDLNLTKGGGGALFREKIVEKCAKKFIVIVDESKMVDGLGPAFPVPVEIVPFCHEHTMRQIASLPALAGCEPVLRLGSSSSNKIDGDKPAVTDNGNYIVDLKFSSPIKDVAAAADQLIQTVGVVEHGLFVGMASACIIAGKDGIRVRE
		RSD_Temp01_combined@m.42650	complete		MPRRSRFEHLVVACLWLVVACWQASVAFMVSPLPHHAVQNALQRPWAAGASNASSSSEGVGGHLAAASAIAFASLALGFATRRGSKSAARAQGPVKVALCATQDEMKKQAGYKAVDDYVKSGTVIGLGTGSTAYFAVERVGQLLKSGKLKDILAVPTSERTMQQAEALGIPLTTLNTHSDLDVAIDGADEADPDLNLTKGGGGALFREKIVEKCAKKFIVIVDESKMVDGLGPAFPVPVEIVPFCHEHTMRQISSLPALVGCEPVLRLGSSSSNKIDGDKPAVTDNGNYIVDLTFSSPIKDVAAAADQLIQTVGVVEHGLFVGMASACIIAGKDGIRVRE
		RSD_allclean_noPhaeo@m.321614	complete		MPRRSRFEHLVVACLWLVVACWQASVAFLVSPLPHHAVQKALQRPWAAGAGNASSSSEGVGGHLAAASAIAFASLALGFAARRGSKSAPWAQGPVKVALCATQDELKKEAGYKAVDDYVKSGTVIGLGTGSTAYFAVERVGQLLKSGKLKDILAVPTSKRTMQQAEALGIPLTTLNTHSDLDVAIDGADEADPDLNLTKGGGGALFREKIVEKCAKKFIVIVDESKMVDGLGPAFPVPVEIVPFCHEHTMRQIASLPALAGCEPVLRLGSSSSNKIDGDKPAVTDNGNYIVDLKFSSPIKDVAAAADQLIQTVGVVEHGLFVGMASACIIAGKDGIRVVE
		RSD_allclean_noPhaeo@m.321618	complete		MPRRSRFEHLVVACLWLVVACWQASVAFMVSPLPHHAVQNALQRPWAAGASNASSSSEGVGGHLAAASAIAFASLALGFATRRGSKSAARAQGPVKVALCATQDEMKKQAGYKAVDDYVKSGTVIGLGTGSTAYFAVERVGQLLKSGKLKDILAVPTSERTMQQAEALGIPLTTLNTHSDLDVAIDGADEADPDLNLTKGGGGALFREKIVEKCAKKFIVIVDESKMVDGLGPAFPVPVEIVPFCHEHTMRQISSLPALVGCEPVLRLGSSSSNKIDGDKPAVTDNGNYIVDLTFSSPIKDVAAAADQLIQTVGVVEHGLFVGMASACIIAGKDGIRVVE
		RSD_allclean_noPhaeo@m.321621	complete		MPRRSRFEHLVVACLWLVVACWQASVAFLVSPLPHHAVQKALQRPWAAGAGNASSSSEGVGGHLAAASAIAFASLALGFAARRGSKSAPWAQGPVKVALCATQDELKKEAGYKAVDDYVKSGTVIGLGTGSTAYFAVERVGQLLKSGKLKDILAVPTSKRTMQQAEALGIPLTTLNTHSDLDVAIDGADEADPDLNLTKGGGGALFREKIVEKCAKKFIVIVDESKMVDGLGPAFPVPVEIVPFCHEHTMRQIASLPALAGCEPVLK
ribulose-phosphate 3-epimerase	RPE	RSD_Temp01_combined@m.282268	complete	in dinoflagellate clade of cyanobacterial origin; all dinoflagellates, including RSD, possess plastid targeting sequences with dinoflagellate class I transit peptides (SP or TMR+FVAP motif and TMR)	MVGGASISVLFAAVMGSTTAFVAAPGSMSRGPRAVSATGIRMPEMNLHSAASSDWSSWVCLATGAFMSMARAGHRAAHRRKEKRPSPHAVALHARNPRVEKLRKEHKTVKVAPSILSADFAKLGEQVENILKAGADWVHVDVMDGQFVPNITIGPIVVDALRRRCPDAILDCHLMIKDPENRIPDFAKAGADIISVHCEGASTIHLHRTLNQIKDCGCMAGVVLNPGTSLSQIEWVLEVVDLVLIMSVNPGFGGQSFIESQVDKIKELKALCAAKGVDPWIEVDGGVSADNAYKVIQAGCSAIVAGSAVFNAPDYAKAIMGIKASKSPQSK
		RSD_allclean_noPhaeo@m.690365	complete		MVGGASISVLFAAVMGSTTAFVAAPGSMSRGPRAVSATGIRMPEMNLHSAASSDWSSWVCLATGAFMSMARAGHRAAHRRKEKRPSPHAVALHARNPRVEKLRKEHKTVKVAPSILSADFAKLGEQVENILKAGADWVHVDVMDGQFVPNITIGPIVVDALRRRCPDAILDCHLMIKDPENRIPDFAKAGADIISVHCEGASTIHLHRTLNQIKDCGCMAGVVLNPGTSLSQIEWVLEVVDLVLIMSVNPGFGGQSFIESQVDKIKELKALCAAKGVDPWIEVDGGVSADNAYKVIQAGCSAIVAGSAVFNAPDYAKAIMGIKASKSPQSK
		RSD_allclean_noPhaeo@m.690366	incomplete		VAPSILSADFAKLGEQVENILKAGADWVHVDVMDGQFVPNITIGPIVVDALRRRCPDAILDCHLMIKDPENRIPDFAKAGADIISVHCEGASTIHLHRTLNQIKDCGCMAGVVLNPGTSLSQIEHLSAEPSLHTCR
phosphoribulokinase	PRK	-		not identified
