## Supplemental Table S4 for "Hijacking and Integration of Algal Plastids and Mitochondria in a Polar Planktonic Host"

### Sheet: TCA_cycle
Tricarboxylic acid (TCA) cycle proteins identified in RSD: Enzyme names and symbols are taken from KEGG. Domains were identified with InterProScan. Proteins indicated in italics have not been identified among the proteins predicted from the RSD transcriptomic data.
Name	Symbol	paralog	isoform	Protein ID	N-terminal completeness	TargetP Prediction		Notes on phylogeny, N-terminal extensions and predicted protein domains/families
aconitate hydratase	ACO			-	-	-	-	not identified
isocitrate dehydrogenase	IDH	p1		RSD_Temp01_combined@m.389808	complete	mTP	0.99	Isocitrate dehydrogenase NADP-dependent (IPR004790); C-terminal EF-hand domain (IPR002048); small dinoflagellate clade
				RSD_allclean_noPhaeo@m.190846	complete	mTP	0.99
		p2		RSD_Temp01_combined@m.118980	complete	mTP	0.8689	isocitrate dehydrogenase NADP-dependent, monomeric (IPR004436); only kareniaceaen dinoflagellates (incl. RSD) and Noctiluca have N-terminal extension
				RSD_allclean_noPhaeo@m.347264	complete	mTP	0.8689
		p3		RSD_Temp01_combined@m.308096	complete	mTP	0.9395	Isocitrate dehydrogenase NADP-dependent (IPR004790); N-terminal EF-hand domain (IPR002048)
				RSD_allclean_noPhaeo@m.523665	complete	mTP	0.9395
2-oxoglutarate dehydrogenase E1 component	OGDH	p1		RSD_Temp01_combined@m.351610	complete	mTP	0.8092	paralog 1 in large dinoflagellate clade; 2-oxoglutarate dehydrogenase E1 component (IPR011603)
				RSD_allclean_noPhaeo@m.160160	complete	mTP	0.8162
		p2		RSD_Temp01_combined@m.423207	complete	mTP	0.9932	paralog 2 in large dinoflagellate clade; 2-oxoglutarate dehydrogenase E1 component (IPR011603)
				RSD_allclean_noPhaeo@m.516674	complete	mTP	0.9932
		p3		RSD_Temp01_combined@m.303497	complete	-	-	in small dinoflagellate clade; no prediction with TargetP; 2-oxoglutarate dehydrogenase E1 component (IPR011603)
				RSD_allclean_noPhaeo@m.712729	complete	-	-
				RSD_allclean_noPhaeo@m.712731	complete	-	-
2-oxoglutarate dehydrogenase E2 component (dihydrolipoamide succinyltransferase)	DLST	p1		RSD_Temp01_combined@m.307915	complete	mTP	0.6544	paralog 1 in large dinoflagellate clade; Dihydrolipoamide succinyltransferase family (IPR006255) with one N-terminal Biotin/lipoyl attachment domain (IPR000089; long mitochondrial transit peptides predicted by TargetP (cleavage site predicted between aa 61 and 62)
				RSD_allclean_noPhaeo@m.218015	complete	mTP	0.9178
		p2	i1	RSD_Temp01_combined@m.372642	incomplete	-	-	paralog 2 in large dinoflagellate clade; 2-oxoacid dehydrogenase family (IPR050537) with two N-terminal Biotin/lipoyl attachment domains (IPR000089); very long mitochondrial transit peptides predicted by TargetP (cleavage site predicted between aa 95 and 96)
				RSD_allclean_noPhaeo@m.250929	complete	mTP	0.9399
			i2	RSD_allclean_noPhaeo@m.250923	complete	mTP	0.8952
				RSD_Temp01_combined@m.372644	incomplete	-	-
		p3		RSD_Temp01_combined@m.47694	complete	mTP	0.9333	paralog 3 in large dinoflagellate clade; 2-oxoacid dehydrogenase family (IPR050537) with one N-terminal Biotin/lipoyl attachment domain (IPR000089); long mitochondrial transit peptides predicted by TargetP (cleavage site predicted between aa 61 and 62)
				RSD_allclean_noPhaeo@m.600361	complete	mTP	0.9333
succinyl-CoA synthetase alpha subunit	LSC1	p1	i?	RSD_Temp01_combined@m.242044	complete	mTP	0.873	single RSD clade of likely several isoforms within only dinoflagellate clade in tree; Succinyl-CoA ligase, alpha subunit (IPR005810)
				RSD_allclean_noPhaeo@m.587253	complete	mTP	0.873
				SD_Temp01_combined@m.242045	complete	mTP	0.9465
				RSD_allclean_noPhaeo@m.587260	complete	mTP	0.9421
				RSD_allclean_noPhaeo@m.587259	complete	mTP	0.9465
				RSD_allclean_noPhaeo@m.587262	complete	mTP	0.9386
				RSD_Temp01_combined@m.242049	incomplete	-	-
				RSD_allclean_noPhaeo@m.587286	complete	mTP	0.9372
				RSD_Temp01_combined@m.242052	incomplete	-	-
				RSD_allclean_noPhaeo@m.587282	complete	mTP	0.9429
				RSD_allclean_noPhaeo@m.587284	complete	mTP	0.9557
				RSD_allclean_noPhaeo@m.587270	complete	mTP	0.9402
				RSD_allclean_noPhaeo@m.587278	complete	mTP	0.9412
succinyl-CoA synthetase beta subunit	LSC2			RSD_Temp01_combined@m.255624	complete	mTP	0.9221	in only dinoflagellate clade in tree; Succinate--CoA ligase-like, beta subunit family (IPR005809)
				RSD_allclean_noPhaeo@m.282010	complete	mTP	0.8289
succinate dehydrogenase (ubiquinone) flavoprotein subunit	SDHA, SDH1			RSD_Temp01_combined@m.76419	complete	mTP	0.8644	in only dinoflagellate clade in tree; FAD-dependent oxidoreductase SdhA/FrdA/AprA family (IPR030664)
fumarate hydratase, class I	fumA, fumB	p1		RSD_Temp01_combined@m.404911	complete	-	-	paralog 1 in dinoflagellate clade 1; Class-I Fumarase/Tartrate Dehydratase (IPR051208); N-terminal EF-hand domain (IPR002048); massive N-terminal extension only in Kareniaceae (incl. RSD)
				RSD_allclean_noPhaeo@m.519975	complete	-	-
		p2		RSD_Temp01_combined@m.315322	complete	-	-	paralog 2 in dinoflagellate clade 1; Class-I Fumarase/Tartrate Dehydratase (IPR051208); massive N-terminal extension only in Kareniaceae (incl. RSD)
				RSD_allclean_noPhaeo@m.153028	complete	-	-
		p3		RSD_Temp01_combined@m.84215	complete	mTP	0.966	paralog 1 in dinoflagellate clade 2; Class-I Fumarase/Tartrate Dehydratase (IPR051208); C-terminal EF-hand domain (IPR002048)
				RSD_allclean_noPhaeo@m.422816	complete	mTP	0.966
		p4		RSD_Temp01_combined@m.544856	complete	mTP	0.9891	paralog 2 in dinoflagellate clade 2; Iron-dependent fumarate hydratase (IPR011167); Class-I Fumarase/Tartrate Dehydratase (IPR051208)
				RSD_allclean_noPhaeo@m.524923	complete	mTP	0.9891
malate dehydrogenase	MDH1, MDH2	p1		RSD_Temp01_combined@m.181948	complete	-	-	paralog 1 in dinoflagellate clade; N-terminal extension without prediction; Malate dehydrogenase, type 2 (IPR010945)
				RSD_allclean_noPhaeo@m.926486	complete	-	-
		p2		RSD_Temp01_combined@m.328112	complete	-	-	paralog 2 in dinoflagellate clade; only short N-terminal extension without prediction; Malate dehydrogenase, type 2 (IPR010945)
				RSD_allclean_noPhaeo@m.592018	complete	-	-
citrate synthase	CS	p1	i1	RSD_Temp01_combined@m.94240	complete	mTP	0.9621	paralog 1 in large dinoflagellate clade; Citrate synthase (IPR002020)
				RSD_allclean_noPhaeo@m.286829	complete	mTP	0.9725
				RSD_Temp01_combined@m.94234	complete	mTP	0.9621
				RSD_Temp01_combined@m.94231	complete	mTP	0.9799
			i2	RSD_allclean_noPhaeo@m.286801	complete	mTP	0.9791
				RSD_Temp01_combined@m.417839	incomplete	-	-
			i3	RSD_allclean_noPhaeo@m.286807	complete	mTP	0.9618
				RSD_Temp01_combined@m.417837	incomplete	-	-
		p2		RSD_Temp01_combined@m.313537	complete	-	-	paralog 2 in large dinoflagellate clade; Citrate synthase (IPR002020); no N-terminal extension
				RSD_allclean_noPhaeo@m.404410	complete	-	-
				RSD_allclean_noPhaeo@m.404398	complete	-	-
				RSD_allclean_noPhaeo@m.404415	complete	-	-
